# Unravelling the genomic and functional arsenal of *Bacilli* endophytes from plants with different lifestyles

**DOI:** 10.64898/2026.02.06.704400

**Authors:** Nikolaos P. Arapitsas, Christos A. Christakis, Savvas Paragkamian, Stefanos Soultatos, Franziska Reden, Chrysianna Psarologaki, Emmanouil Avramakis, Alexandros Stamatakis, Emmanouil A. Markakis, Panagiotis F. Sarris

## Abstract

Endophytic microbiomes of <u>c</u>rop <u>w</u>ild relatives (CWRs) adapted to extreme environments, such as halophytes, are promising sources of plant-beneficial bacteria and secondary metabolites for sustainable food production. Here, we analyzed 25 *Bacilli* isolates obtained from CWRs, halophytes, and other plant species in Crete, Greece. Using a hybrid Illumina–PacBio sequencing approach, we generated high-quality genomes and performed comparative genomics, phylogenetic, and pangenome analyses, complemented by *in vitro* assays. We identified 312 <u>b</u>iosynthetic <u>g</u>ene <u>c</u>lusters (BGCs), nearly 60% of which showed no similarity to known clusters, revealing extensive unexplored biosynthetic potential. These unique BGCs may constitute an adaptive feature enabling endophytic *Bacilli* to colonize and interact with host plants. The isolates spanned diverse genera (*Bacillus*, *Paenibacillus*, *Peribacillus*, *Neobacillus*, *Cytobacillus*, *Rossellomorea*), including three novel species. Phenotypic assays of our isolates demonstrated high salinity tolerance (up to 17.5% w/v NaCl) and strong antagonism against major bacterial and fungal phytopathogens. Genome mining further revealed a broad array of putatively plant-beneficial traits related to growth promotion, stress adaptation, host interaction and inhibition of pathogens. Together, these findings show that *Bacilli* endophytes from wild and halophytic plants possess exceptional phylogenetic novelty, functional diversity, and biosynthetic capacity, providing new genomic and ecological insights into *Bacilli* associated with plants inhabiting extreme environments.
