## Supplementary Material 3 for "Unravelling the genomic and functional arsenal of *Bacilli* endophytes from plants with different lifestyles"

### Sheet: Supplementary Material 3
Isolate	Long-reads count unfiltered	Long-reads count filtered	Long-read bps unfiltered	Long-read bps filtered	Short-reads count unfiltered	Short-reads count filtered	Short-read bps unfiltered	Short-read bps filtered	Assembly length (bps)	Long-read coverage	Short-read coverage	Total coverage
SRL152	395224	368852	5008398403	4757990177	9131776	9080386	1369766000	1361173000	5717251	832.216	238.082	1070.3
SRL163	257851	227470	3036501224	2884685498	10361070	10271840	1554161000	1540390000	3990922	722.812	385.973	1108.79
SRL179	403310	367766	2015084314	1914330570	6710588	6693904	1006588000	1003658000	5059049	378.397	198.389	576.786
SRL215	410253	383030	5303616316	5038442090	8763920	8726284	1314588000	1308407000	6079121	828.811	215.23	1044.04
SRL218	296180	271294	3949534430	3752061555	7715302	7661720	1157295000	1148755000	6079139	617.203	188.967	806.17
SRL221	505681	445455	3958794050	3760855578	7032818	6974320	1054923000	1045863000	3990921	942.353	262.061	1204.41
SRL224	367404	343189	4682529423	4448446510	7471528	7441116	1120729000	1115778000	6079077	731.763	183.544	915.307
SRL244	451260	420918	5531298545	5254747153	10581476	10477688	1587221000	1571084000	3990806	1316.71	393.676	1710.39
SRL266	391027	355742	1956966342	1859125837	8658942	8632542	1298841000	1293910000	5717443	325.167	226.309	551.477
SRL335	307675	281361	1395628102	1325848338	10081180	10053766	1512177000	1507443000	5424222	244.431	277.91	522.341
SRL337	409442	374801	2340532565	2223559085	8049160	8025420	1207374000	1201903000	4654916	477.68	258.201	735.881
SRL340	250620	231146	1133329240	1076666769	7579962	7555744	1136994000	1132505000	5873388	183.313	192.82	376.132
SRL342	332034	303219	1665856964	1582571687	8780240	8760296	1317036000	1313567000	7363813	214.912	178.381	393.293
SRL368	298857	274543	1508727929	1433292138	7786844	7769692	1168027000	1164716000	6669684	214.897	174.628	389.525
SRL369	372239	341690	2130656681	2024124214	8553582	8527554	1283037000	1278489000	5063601	399.74	252.486	652.226
SRL374	399612	366200	2147788777	2040403433	7766914	7740168	1165037000	1160572000	3987411	511.711	291.059	802.77
SRL379	249249	228115	1328821761	1262393272	9294280	9262550	1394142000	1388940000	3991280	316.288	347.994	664.281
SRL389	335792	307301	1573091870	1494442016	7661870	7636330	1149281000	1144562000	5673806	263.393	201.727	465.121
SRL398	285572	259941	1449681771	1377203583	8112206	8087528	1216831000	1212789000	7363825	187.023	164.696	351.718
SRL543	345671	322655	4309173898	4093715816	9655478	9592666	1448322000	1438354000	4954057	826.336	290.339	1116.67
SRL544	455338	419481	2532706568	2406081261	8704632	8680764	1305695000	1301583000	4658033	516.544	279.428	795.972
SRL571	338232	313302	1855728281	1762946809	7790316	7767630	1168547000	1164900000	3816522	461.925	305.226	767.151
SRL656	358762	333965	4468036176	4244644332	7895380	7830328	1184307000	1174155000	4297526	987.695	273.216	1260.91
SRL658	432529	403650	5735634711	5448853807	9402786	9306178	1410418000	1395478000	4297526	1267.9	324.717	1592.62
SRL662	435364	397253	5685552973	5401283839	7406156	7344296	1110923000	1101249000	4260834	1267.66	258.459	1526.12
