## Supplementary Material 4 for "Unravelling the genomic and functional arsenal of *Bacilli* endophytes from plants with different lifestyles"

### Sheet: Supplementary Material 4
Checklist	ERC000013	GSC MIxS host associated
tax_id	scientific_name	sample_alias	sample_title	sample_description	sample derived from	project name	collection date	geographic location (latitude)	geographic location (longitude)	broad-scale environmental context	local environmental context	environmental medium	elevation	geographic location (country and/or sea)	host common name	host scientific name	sample volume or weight for DNA extraction
#units								DD	DD				m				g
450367	Peribacillus frigoritolerans	SRL152	Microbe isolated from the root of Olea europaea	Data associated with the SRL152 endophytic microbial isolate from root extracts of Olea europaea		Bacilli endophytes from plants with different lifestyles	2019-10-29	35.4896	24.027	olive grove (ENVO:00000193)	root (PO:0009005)	endophyte (ECOCORE:00000046)	25	Greece	common olive	Olea europaea
492670	Bacillus velezensis	SRL163	Microbe isolated from the root of Olea europaea	Data associated with the SRL163 endophytic microbial isolate from root extracts of Olea europaea		Bacilli endophytes from plants with different lifestyles	2019-10-29	35.4896	24.027	olive grove (ENVO:00000193)	root (PO:0009005)	endophyte (ECOCORE:00000046)	25	Greece	common olive	Olea europaea
2675273	Neobacillus sp.	SRL179	Microbe isolated from the root of Olea europaea	Data associated with the SRL179 endophytic microbial isolate from root extracts of Olea europaea		Bacilli endophytes from plants with different lifestyles	2019-10-29	35.4896	24.027	olive grove (ENVO:00000193)	root (PO:0009005)	endophyte (ECOCORE:00000046)	25	Greece	common olive	Olea europaea
1428	Bacillus thuringiensis	SRL215	Microbe isolated from the root of the Monumental Olive Tree of Azorias	Data associated with the SRL215 endophytic microbial isolate from root extracts of the Monumental Olive Tree of Azorias		Bacilli endophytes from plants with different lifestyles	2020-02-03	35.1153	25.8605	olive grove (ENVO:00000193)	root (PO:0009005)	endophyte (ECOCORE:00000046)	276	Greece	common olive	Olea europaea
1428	Bacillus thuringiensis	SRL218	Microbe isolated from the root of the Monumental Olive Tree of Azorias	Data associated with the SRL218 endophytic microbial isolate from root extracts of the Monumental Olive Tree of Azorias		Bacilli endophytes from plants with different lifestyles	2020-02-03	35.1153	25.8605	olive grove (ENVO:00000193)	root (PO:0009005)	endophyte (ECOCORE:00000046)	276	Greece	common olive	Olea europaea
492670	Bacillus velezensis	SRL221	Microbe isolated from the root of the Monumental Olive Tree of Azorias	Data associated with the SRL221 endophytic microbial isolate from root extracts of the Monumental Olive Tree of Azorias		Bacilli endophytes from plants with different lifestyles	2020-02-03	35.1153	25.8605	olive grove (ENVO:00000193)	root (PO:0009005)	endophyte (ECOCORE:00000046)	276	Greece	common olive	Olea europaea
1428	Bacillus thuringiensis	SRL224	Microbe isolated from the root of the Monumental Olive Tree of Azorias	Data associated with the SRL224 endophytic microbial isolate from root extracts of the Monumental Olive Tree of Azorias		Bacilli endophytes from plants with different lifestyles	2020-02-03	35.1153	25.8605	olive grove (ENVO:00000193)	root (PO:0009005)	endophyte (ECOCORE:00000046)	276	Greece	common olive	Olea europaea
492670	Bacillus velezensis	SRL244	Microbe isolated from the root of the Monumental Olive Tree of Azorias	Data associated with the SRL244 endophytic microbial isolate from root extracts of the Monumental Olive Tree of Azorias		Bacilli endophytes from plants with different lifestyles	2020-02-03	35.1153	25.8605	olive grove (ENVO:00000193)	root (PO:0009005)	endophyte (ECOCORE:00000046)	276	Greece	common olive	Olea europaea
450367	Peribacillus frigoritolerans	SRL266	Microbe isolated from the root of Frankenia sp.	Data associated with the SRL266 endophytic microbial isolate from root extracts Frankenia sp.		Bacilli endophytes from plants with different lifestyles	2021-05-29	34.8793	25.698	coastal scrubland (ENVO:01000237)	root (PO:0009005)	endophyte (ECOCORE:00000046)	0	Greece	sea-health	Frankenia sp.
665099	Cytobacillus oceanisediminis	SRL335	Microbe isolated from the root of Atriplex halimus	Data associated with the SRL335 endophytic microbial isolate from root extracts Atriplex halimus		Bacilli endophytes from plants with different lifestyles	2021-05-29	34.879	25.697	coastal scrubland (ENVO:01000237)	root (PO:0009005)	endophyte (ECOCORE:00000046)	0	Greece	Mediterranean saltbush	Atriplex halimus
1409	Bacillus sp.	SRL337	Microbe isolated from the root of Atriplex halimus	Data associated with the SRL337 endophytic microbial isolate from root extracts Atriplex halimus		Bacilli endophytes from plants with different lifestyles	2021-05-29	34.879	25.697	coastal scrubland (ENVO:01000237)	root (PO:0009005)	endophyte (ECOCORE:00000046)	0	Greece	Mediterranean saltbush	Atriplex halimus
450367	Peribacillus frigoritolerans	SRL340	Microbe isolated from the root of Atriplex halimus	Data associated with the SRL340 endophytic microbial isolate from root extracts Atriplex halimus		Bacilli endophytes from plants with different lifestyles	2021-05-29	34.879	25.697	coastal scrubland (ENVO:01000237)	root (PO:0009005)	endophyte (ECOCORE:00000046)	0	Greece	Mediterranean saltbush	Atriplex halimus
58172	Paenibacillus sp.	SRL342	Microbe isolated from the root of Atriplex halimus	Data associated with the SRL342 endophytic microbial isolate from root extracts Atriplex halimus		Bacilli endophytes from plants with different lifestyles	2021-05-29	34.879	25.697	coastal scrubland (ENVO:01000237)	root (PO:0009005)	endophyte (ECOCORE:00000046)	0	Greece	Mediterranean saltbush	Atriplex halimus
1428	Bacillus thuringiensis	SRL368	Microbe isolated from the leaves of Frankenia sp.	Data associated with the SRL368 endophytic microbial isolate from leaf extracts Frankenia sp.		Bacilli endophytes from plants with different lifestyles	2021-05-29	34.8793	25.698	coastal scrubland (ENVO:01000237)	leaf (PO:0025034)	endophyte (ECOCORE:00000046)	0	Greece	sea-health	Frankenia sp.
324767	Bacillus infantis	SRL369	Microbe isolated from the leaves of Frankenia sp.	Data associated with the SRL369 endophytic microbial isolate from leaf extracts Frankenia sp.		Bacilli endophytes from plants with different lifestyles	2021-05-29	34.8793	25.698	coastal scrubland (ENVO:01000237)	leaf (PO:0025034)	endophyte (ECOCORE:00000046)	0	Greece	sea-health	Frankenia sp.
492670	Bacillus velezensis	SRL374	Microbe isolated from the leaves of Atriplex halimus	Data associated with the SRL374 endophytic microbial isolate from leaf extracts Atriplex halimus		Bacilli endophytes from plants with different lifestyles	2021-05-29	34.879	25.697	coastal scrubland (ENVO:01000237)	leaf (PO:0025034)	endophyte (ECOCORE:00000046)	0	Greece	Mediterranean saltbush	Atriplex halimus
492670	Bacillus velezensis	SRL379	Microbe isolated from the leaves of Tetraena alba	Data associated with the SRL379 endophytic microbial isolate from leaf extracts Tetraena alba		Bacilli endophytes from plants with different lifestyles	2021-05-29	34.8765	25.7	coastal dune (ENVO:00000416)	leaf (PO:0025034)	endophyte (ECOCORE:00000046)	5	Greece	White bean-caper	Tetraena alba
450367	Peribacillus frigoritolerans	SRL389	Microbe isolated from the root of Thymus capitatus	Data associated with the SRL389 endophytic microbial isolate from root extracts Thymus capitatus		Bacilli endophytes from plants with different lifestyles	2021-05-29	34.8726	25.7207	coastal scrubland (ENVO:01000237)	root (PO:0009005)	endophyte (ECOCORE:00000046)	5	Greece	Mediterranean thyme	Thymus capitatus
58172	Paenibacillus sp.	SRL398	Microbe isolated from the root of Atriplex halimus	Data associated with the SRL398 endophytic microbial isolate from root extracts Atriplex halimus		Bacilli endophytes from plants with different lifestyles	2021-05-29	34.879	25.697	coastal scrubland (ENVO:01000237)	root (PO:0009005)	endophyte (ECOCORE:00000046)	0	Greece	Mediterranean saltbush	Atriplex halimus
1409	Bacillus sp.	SRL543	Microbe isolated from the root of Crithmum maritimum	Data associated with the SRL543 endophytic microbial isolate from root extracts Crithmum maritimum		Bacilli endophytes from plants with different lifestyles	2018-07-01	35.1092	25.8112	sandy beach (ENVO:00002199)	root (PO:0009005)	endophyte (ECOCORE:00000046)	0	Greece	Rock Samphire	Crithmum maritimum
1510468	Bacillus haikouensis	SRL544	Microbe isolated from the root of Crithmum maritimum	Data associated with the SRL544 endophytic microbial isolate from root extracts Crithmum maritimum		Bacilli endophytes from plants with different lifestyles	2018-07-01	35.1092	25.8112	sandy beach (ENVO:00002199)	root (PO:0009005)	endophyte (ECOCORE:00000046)	0	Greece	Rock Samphire	Crithmum maritimum
293387	Bacillus altitudinis	SRL571	Microbe isolated from the leaves of Cakile maritima	Data associated with the SRL571 endophytic microbial isolate from leaf extracts Cakile maritima		Bacilli endophytes from plants with different lifestyles	2018-07-10	35.007	25.7289	sandy beach (ENVO:00002199)	leaf (PO:0025034)	endophyte (ECOCORE:00000046)	2	Greece	European searocket	Cakile maritima
1648923	Bacillus paralicheniformis	SRL656	Microbe isolated from the root of Matthiola tricuspidata	Data associated with the SRL656 endophytic microbial isolate from root extracts Matthiola tricuspidata		Bacilli endophytes from plants with different lifestyles	2018-07-12	35.4185	24.6892	sandy beach (ENVO:00002199)	root (PO:0009005)	endophyte (ECOCORE:00000046)	1	Greece	Three-horned stock	Matthiola tricuspidata
1648923	Bacillus paralicheniformis	SRL658	Microbe isolated from the root of Matthiola tricuspidata	Data associated with the SRL658 endophytic microbial isolate from root extracts Matthiola tricuspidata		Bacilli endophytes from plants with different lifestyles	2018-07-12	35.4185	24.6892	sandy beach (ENVO:00002199)	root (PO:0009005)	endophyte (ECOCORE:00000046)	1	Greece	Three-horned stock	Matthiola tricuspidata
1648923	Bacillus paralicheniformis	SRL662	Microbe isolated from the root of Matthiola tricuspidata	Data associated with the SRL662 endophytic microbial isolate from root extracts Matthiola tricuspidata		Bacilli endophytes from plants with different lifestyles	2018-07-12	35.4185	24.6892	sandy beach (ENVO:00002199)	root (PO:0009005)	endophyte (ECOCORE:00000046)	1	Greece	Three-horned stock	Matthiola tricuspidata
