## Supplementary Material 5 for "Unravelling the genomic and functional arsenal of *Bacilli* endophytes from plants with different lifestyles"

### Sheet: Supplementary Material 5
Isolate ID	Species name (16S rRNA gene)	Species name (GTDBk)	GTDBk FastANI %	Ballistic distance	Genome size (Mbps)	GC content (%)	Contigs	Assembly completeness	Assembly N50	Number of genes	Protein coding genes	Number of plasmids	Host plant species	Plant tissue	Environmental sample	BUSCO completeness	Growth medium	Maximum salinity tolerance (%)	Inhibition against Clavibacter michiganensis (mm)	Inhibition against Ralstonia solanacearum (mm)	Inhibition against Paracidovorax citrulli (mm)	Inhibition against Xanthomonas campestris pv. campestris (mm)
SRL152	Bacillus thuringiensis	Peribacillus frigoritolerans	97.47	0.018605	5.72	40.50	1	complete circular	5717251	5598	5460	0	Olea europaea	Root	K152S10	C:100.0%[S:99.5%,D:0.5%],F:0.0%,M:0.0%,n:218	NA	5	-	-	-	-
SRL163	Bacillus velezensis	Bacillus velezensis	99.04	0.01077	3.99	46.51	1	complete circular	3990922	3907	3775	0	Olea europaea	Root	K152S11	C:100.0%[S:100.0%,D:0.0%],F:0.0%,M:0.0%,n:218	NA	7.5	-	-	-	1
SRL179	Bacillus drentensis	Neobacillus jeddahensis	80.14	0.27468	5.06	39.05	1	complete circular	5059049	4978	4813	0	Olea europaea	Root	K152S10	C:100.0%[S:99.1%,D:0.9%],F:0.0%,M:0.0%,n:218	NA	17.5	-	-	-	-
SRL215	Bacillus thuringiensis	Bacillus_A thuringiensis_S	99.21	0.03175	6.08	34.97	2	complete circular	5383233	6177	6012	1	Olea europaea	Root	MIES02	C:100.0%[S:99.1%,D:0.9%],F:0.0%,M:0.0%,n:218	NA	5	6	2	-	2
SRL218	Bacillus thuringiensis	Bacillus_A thuringiensis_S	99.07	0.03175	6.08	34.97	2	complete circular	5383251	6176	6011	1	Olea europaea	Root	MIES02	C:100.0%[S:99.1%,D:0.9%],F:0.0%,M:0.0%,n:218	NA	5	6	2	-	2
SRL221	Bacillus velezensis	Bacillus velezensis	99.04	0.01077	3.99	46.51	1	complete circular	3990921	3911	3779	0	Olea europaea	Root	MIES03	C:100.0%[S:100.0%,D:0.0%],F:0.0%,M:0.0%,n:218	NA	10	-	-	-	1
SRL224	Bacillus proteolyticus	Bacillus_A thuringiensis_S	99.22	0.03175	6.08	34.97	2	complete circular	5383189	6176	6011	1	Olea europaea	Root	MIES02	C:100.0%[S:99.1%,D:0.9%],F:0.0%,M:0.0%,n:218	NA	5	6	2	-	2
SRL244	Bacillus velezensis	Bacillus velezensis	99.03	0.01077	3.99	46.51	1	complete circular	3990806	3909	3777	0	Olea europaea	Root	MIES03	C:100.0%[S:100.0%,D:0.0%],F:0.0%,M:0.0%,n:218	NA	7.5	-	-	-	1
SRL266	Peribacillus frigoritolerans strain WS2-1	Peribacillus frigoritolerans	96.51	0.00624	5.72	40.65	1	complete circular	5717443	5584	5448	0	Frankenia hirsuta	Root	S09	C:100.0%[S:100.0%,D:0.0%],F:0.0%,M:0.0%,n:218	NA	17.5	-	-	-	-
SRL335	Cytobacillus oceanisediminis 2691	Cytobacillus oceanisediminis_B	95.33	0.12969	5.42	41.50	1	complete circular	5424222	5514	5323	0	Atriplex halimus	Root	S10	C:100.0%[S:98.6%,D:1.4%],F:0.0%,M:0.0%,n:218	NA	10	-	-	-	-
SRL337	Bacillus salacetis strain VS-19	Bacillus salacetis	83.69	0.12559	4.65	42.92	1	complete circular	4654916	4693	4563	0	Atriplex halimus	Root	S10	C:100.0%[S:99.1%,D:0.9%],F:0.0%,M:0.0%,n:218	NA	17.5	-	-	-	-
SRL340	Peribacillus simplex strain BS20	Peribacillus frigoritolerans	95.51	0.026	5.87	40.31	4	draft	5852893	5829	5692	1	Atriplex halimus	Root	S10	C:100.0%[S:100.0%,D:0.0%],F:0.0%,M:0.0%,n:218	R2A	5	-	-	-	-
SRL342	Paenibacillus xylanexedens strain 3-4T	Paenibacillus sp001955855	96.08	0.0113	7.36	45.64	2	complete circular	7222104	6651	6502	1	Atriplex halimus	Root	S10	C:100.0%[S:99.5%,D:0.5%],F:0.0%,M:0.0%,n:218	NA1/2	5	8	-	-	-
SRL368	Bacillus cereus strain Xuyi_401_1	Bacillus_A thuringiensis_S	99.32	0.01622	6.67	34.97	14	draft	5481315	7021	6839	4	Frankenia hirsuta	Leaves	S09	C:100.0%[S:99.1%,D:0.9%],F:0.0%,M:0.0%,n:218	NA	17.5	-	1	-	-
SRL369	Bacillus subtilis WN-1	Bacillus_AB infantis	98.95	0.01733	5.06	45.99	1	complete circular	5063601	5203	5018	0	Frankenia hirsuta	Leaves	S09	C:100.0%[S:99.1%,D:0.9%],F:0.0%,M:0.0%,n:218	NA	10	-	-	-	-
SRL374	Bacillus siamensis strain LB146	Bacillus velezensis	99.04	0.01077	3.99	46.52	1	complete circular	3987411	3907	3775	0	Atriplex halimus	Leaves	S10	C:100.0%[S:100.0%,D:0.0%],F:0.0%,M:0.0%,n:218	NA	10	-	-	-	1
SRL379	Bacillus amyloliquefaciens strain PD2	Bacillus velezensis	99.03	0.01077	3.99	46.51	1	complete circular	3991280	3909	3777	0	Tetraena alba	Leaves	S04	C:100.0%[S:100.0%,D:0.0%],F:0.0%,M:0.0%,n:218	NA	7.5	10	-	2	1
SRL389	Bacillus simplex strain ILQ109	Peribacillus frigoritolerans	96.49	0.00616	5.67	40.65	4	draft	5496481	5556	5426	0	Thymbra capitata	Root	S02	C:100.0%[S:100.0%,D:0.0%],F:0.0%,M:0.0%,n:218	NA	7.5	-	-	-	-
SRL398	Paenibacillus xylanexedens strain 3-4T	Paenibacillus sp001955855	96.08	0.0113	7.36	45.64	2	complete circular	7222116	6652	6503	1	Atriplex halimus	Root	S10	C:100.0%[S:99.5%,D:0.5%],F:0.0%,M:0.0%,n:218	NA	5	8	-	2	-
SRL543	Bacillus infantis	Bacillus_AB infantis	90.14	0.06617	4.95	46.06	1	complete circular	4954057	5106	4921	0	Crithmum maritimum	Root	CrR	C:100.0%[S:98.6%,D:1.4%],F:0.0%,M:0.0%,n:218	NA	10	-	-	-	-
SRL544	Bacillus haikouensis	Rossellomorea haikouensis_A	99.99	0.06832	4.66	42.41	1	complete circular	4658033	4642	4512	0	Crithmum maritimum	Root	CrR	C:100.0%[S:99.1%,D:0.9%],F:0.0%,M:0.0%,n:218	NA	15	2	-	-	-
SRL571	Bacillus altitudinis	Bacillus altitudinis	97.98	0.0273	3.82	41.29	1	complete circular	3816522	3980	3856	0	Cakile maritima	Leaves	CML	C:100.0%[S:100.0%,D:0.0%],F:0.0%,M:0.0%,n:218	NA	10	8	1	-	-
SRL656	Bacillus licheniformis	Bacillus paralicheniformis	98.85	0.01231	4.30	45.95	1	complete circular	4297526	4337	4196	0	Matthiola tricuspidata	Root	MTR	C:100.0%[S:99.5%,D:0.5%],F:0.0%,M:0.0%,n:218	NA	10	20	-	-	-
SRL658	Bacillus sonorensis	Bacillus paralicheniformis	98.85	0.01231	4.30	45.95	1	complete circular	4297526	4337	4196	0	Matthiola tricuspidata	Root	MTR	C:100.0%[S:99.5%,D:0.5%],F:0.0%,M:0.0%,n:218	NA	10	16	-	-	-
SRL662	Bacillus licheniformis	Bacillus paralicheniformis	98.85	0.01231	4.26	45.88	14	draft	1064679	4310	4200	0	Matthiola tricuspidata	Root	MTR	C:100.0%[S:99.5%,D:0.5%],F:0.0%,M:0.0%,n:218	NA	10	12	-	-	-
