## Supplementary Material 7 for "Unravelling the genomic and functional arsenal of *Bacilli* endophytes from plants with different lifestyles"

### Sheet: README
Tab	Description
Salt_Stress_Tolerance	List of genes associated with salt stress tolerance, including their predicted product/role, gene names, and supporting references.
Disease_Resistance	List of genes associated with disease resistance, antibiotic and toxin production, iron acquisition, siderophore systems, bacteriocins, and plant–bacteria interactions, including their predicted product/role, gene names, and supporting references.
Osmoprotection	List of genes involved in osmoprotection, including their predicted product/role, gene names, and supporting references.
PGP_&_Nutrient_acquisition	List of genes involved in plant growth promotion (PGP) and nutrient acquisition, including their predicted product/role, gene names, and supporting references.
Plant_Hormone_&_VOCs_production	List of genes associated with the biosynthesis of plant hormones and volatile organic compounds (VOCs), including their predicted product/role, gene names, and supporting references.
Colonization	List of genes associated with bacterial colonization traits, including their predicted product/role, gene names, and supporting references.
Antioxidants	List of genes associated with the biosynthesis of antioxidants, including their predicted product/role, gene names, and supporting references.
Secretion	List of genes associated with secretion systems, including their predicted product/role, gene names, and supporting references.
Chemotaxis_&_Flagella	List of genes involved in bacterial chemotaxis and flagellar biosynthesis and assembly, including their predicted product/role, gene names, and supporting references.

### Sheet: Salt_Stress_Tolerance
Product/Role	Gene names	Reference
Heat-shock proteins (HSPs) synthesis	clpB,clpC,clpE,K01358,clpX,dnaJ,dnaK,dps1,groEL,groES,grpE,hfq,hptG,hslO,hslR	Zamanzadeh-Nasrabadi et al. 2023
Potassium transport systems	kdpA,kdpB,kdpC,kdpD,kdpE,kefA,kefB,kefC,kefF,kefG,Ctrk,trkA,trkG,trkH,trkE,sapD,trlE,kup,kch,ktrA,ktrB	Zamanzadeh-Nasrabadi et al. 2023
Na+/H+ antiporters	nha,nhaK,mrpA,mrpB,mrpC,mrpD,mrpE,mrpF,mrpG,czcD,yjbQ	Zamanzadeh-Nasrabadi et al. 2023
Probable ionic transporter	chaA,yrbG,ybaL	Zamanzadeh-Nasrabadi et al. 2023
Na+ transporters	natB,natA	Zamanzadeh-Nasrabadi et al. 2023
Na+, Li+, K+/H+ antiporter	mdrP	Zamanzadeh-Nasrabadi et al. 2023
F-type H+-transporting ATPase	F-type	Eida et al. 2020
probable RcsB/C two-component-system connector, global regulator of biofilm formation and acid-resistance	ariR	Eida et al. 2020
Universal stress proteins	uspA,uspB,uspC,uspE,uspG	Eida et al. 2020
chaperonins & chaperones	djlA,GRPR	Eida et al. 2020
Other Na+:H+ antiporters	nhaA,nhaB,nhaP2,nhaR	Eida et al. 2020
Other heatshock proteins	hslJ,hspQ	Eida et al. 2020
serine proteases	degP,degQ,degS	Eida et al. 2020
other abiotic stress tolerance related genes	bolA,ydiY	Eida et al. 2020

### Sheet: Disease_Resistance
Category	Product/Role	Gene names	Reference
Disease-resistant genes	Nucleotide-binding genes	pstB, nadD, nadM, nrdD, nrdL, cpdB	Adedayo et al. 2023
	Bacitracin transport system permease protein	bceB, livH, dppB, dppC, pstA, pstC, ugpA, malG	Joshi & McSpadden Gardener, 2006
	Antimicrobial genes	wcaG	Joshi & McSpadden Gardener, 2006
	Yersiniabactin non-ribosomal sequence genes	Irp1, pchE, pchF	Joshi & McSpadden Gardener, 2006
	polychlorinated biphenyls	bph	Glick, 2014
	surfactin synthetases	srfAA, srfAB	Joshi & McSpadden Gardener, 2006
	fengycin synthetase	fenC, fenD	Joshi & McSpadden Gardener, 2006
	bacillomycin synthetase	bamA, bmyB	Joshi & McSpadden Gardener, 2006
	iturin synthetase	ituC	Joshi & McSpadden Gardener, 2006
	teichuronic acid biosynthesis	tuaB, tuaE	Joshi & McSpadden Gardener, 2006
		yndJ, yngG, yox	Joshi & McSpadden Gardener, 2006
	biotin	bioA	Joshi & McSpadden Gardener, 2006
Antibiotics	DAPG	phlA,phlB,phlC,phlD,phlE,phlF,phlG,phlH	De Vrieze et al., 2020
	HPR	darA,darB,darC,darR,darS	De Vrieze et al., 2020
	Phenazines	phnA,phnB,phzA,phzB,phzC,phzD,phzE,phzF,phzG,phzH,phzI,phzM,phzO,phzR,phzS	De Vrieze et al., 2020
	Pyoluteorin	pltA,pltB,pltD,pltE,pltF,pltG,pltH,pltI,pltJ,pltK,pltM,pltN,pltO,pltP,pltR,pltZ	De Vrieze et al., 2020
	Pyrrolnitrin	prnA,prnB,prnC,prnD	De Vrieze et al., 2020
	Rhizoxin	rzxA,rzxB,rzxC,rzxD,rzxE,rzxF,rzxG,rzxH,rzxI	De Vrieze et al., 2020
Bacteriocins	Pyocins	LlpA,LlpB,Microcin B-like,Pyocin	De Vrieze et al., 2020
Extracellular proteases	Alkaline protease aprA	aprA,aprD,aprE,aprF,aprI,aprA,aprD,aprE,aprF	De Vrieze et al., 2020
	chitinase	chi1,chiC,chiC,chiA	De Vrieze et al., 2020
	pectate lyase	pel	De Vrieze et al., 2020
	Serralysin	aprX	De Vrieze et al., 2020
Plant-bacteria interactions	PAA	paaA,paaB,paaC,paaD,paaE,paaF,paaG,paaI,paaJ,paaK,paaL,paaN,paaW,paaX,paaY,paaH	De Vrieze et al., 2020
Siderophore production and iron transport	achromobactin	acsA,acsB,acsC,acsD,acsE,acsF,cbrA,cbrB,cbrC,cbrD,yhcA	De Vrieze et al., 2020
	enantio-pyochelin	pchA,pchB,pchC,pchD,pchE,pchF,pchH,pchI,pchK,pchR	De Vrieze et al., 2020
	Ferric enterobactin receptor	pfeA,pfeR,pfeS,hasA,hasD,hasE,hasF,hasI,hasR,hasS	De Vrieze et al., 2020
	Hemophore	hasA,hasD,hasE,hasF,hasI,hasR,hasS	De Vrieze et al., 2020
	Pyoverdine	opmQ,opmQ,pvdA,pvdD,pvdE,pvdF,pvdG,pvdH,pvdI,pvdL,pvdM,pvdN,pvdO,pvdP,pvdQ,pvdR,pvdS,pvdT,pvdY	De Vrieze et al., 2020
	Siderophore uptake	exbB,exbD,tonB,fhuE ,fhuF	Subramaniam et al. 2020
	FhuABCD siderophore uptake	fhuA,fhuB,fhuC,fhuD	Zamanzadeh-Nasrabadi et al. 2023
	Siderophore regulator	ahpC	Zamanzadeh-Nasrabadi et al. 2023
	Ferrous iron uptake systems	feoC,feoB,feoA,efeB,efeO,efeU	Zamanzadeh-Nasrabadi et al. 2023
	Ferrous-ion efflux pump	fieF	Zamanzadeh-Nasrabadi et al. 2023
	Iron transport, receptors, and related proteins	ABC.FEV.A,ABC.FEV.P,ABC.FEV.P,ABC.FEV.S,ftnB,TC.FEV.OM,TC.FEV.OM,TC.FEV.OM,TC.FEV.OM,ABC.FEV.P,ABC.FEV.S,ABC.FEV.A,TC.FEV.OM,TC.FEV.OM	Zamanzadeh-Nasrabadi et al. 2023
	Iron transport	iorB,NRPS,ExbB,fecR	Adedayo et al. 2023
	SirABC iron transport	sirABC	Zamanzadeh-Nasrabadi et al. 2023
Acquisition of Iron	Enterobactin synthesis	EntABCDEFS	Zamanzadeh-Nasrabadi et al. 2023
	Aerobactin synthesis/siderophore	IucABCD	Zamanzadeh-Nasrabadi et al. 2023
	Pyoverdine synthesis/siderophore	PvdAEFGHIJMNOPQS	Zamanzadeh-Nasrabadi et al. 2023
	Histocorrugatin synthesis/siderophore	HcsABCDEFGHIJKL	Zamanzadeh-Nasrabadi et al. 2023
	Pyochelin synthesis/siderophore	PchABCDHIKPR	Zamanzadeh-Nasrabadi et al. 2023
	Siderophore synthesis	RhaABCDEF	Zamanzadeh-Nasrabadi et al. 2023
	Rhizobactin siderophore biosynthesis	RhbCDEF	Zamanzadeh-Nasrabadi et al. 2023
	Petrobactin siderophore biosynthesis	4 gene	Zamanzadeh-Nasrabadi et al. 2023
	iron-siderophore transport system	FecBCD, CbrABC, FeoB, FtsABC, SiuABD, EfeO, and FagABC	Jiang et al., 2023
Toxins	Cytotoxin FitD	FitA,FitB,FitC,FitD,FitE,FitF,FitG,FitH	De Vrieze et al., 2020
2,4-Diacetylphloroglucinol synthesis	antifungal activity	phlA,phlB,phlC,phlD	Bruto et al., 2014
Hydrogen cyanide synthesis	plant protection	hcnA,hcnB,hcnC	Bruto et al., 2014

### Sheet: Osmoprotection
Category	Product/Role	Gene names	Reference
Spermidine synthesis	Arginine decarboxylase, agmatinase, and spermidine synthase	speA,speB,speC,speD,speE,speG,speH,spdH,speF	Zamanzadeh-Nasrabadi et al. 2023
	agmatine deiminase, N-carbamoyl putrescine amidase	aguA,aguB	Zamanzadeh-Nasrabadi et al. 2023
	S-adenosylmethionine synthetase	metK	Zamanzadeh-Nasrabadi et al. 2023
Trehalose synthesis	trehalose phosphorylase, treP pathway	otsA,otsB,treY,treZ	Zamanzadeh-Nasrabadi et al. 2023
Trehalose transport		thuE,thuF,thuG,thuK,malK,treA,treB,treC,treR,treX	Zamanzadeh-Nasrabadi et al. 2023
Glycine-betaine synthesis		betA,betB,betI,betT,gltJ,gltK,gltL,gbsA	Zamanzadeh-Nasrabadi et al. 2023
Ectoine synthesis	Diaminobutyric acid aminotransferase, diaminobutyric acid acetyltransferase, and ectoine synthase	ectB,ectA,ectC	Zamanzadeh-Nasrabadi et al. 2023
Proline glycine betaine synthesis & transport	γ-glutamyl kinase, γ-glutamyl phosphate reductase, and 1-pyrroline-5-carboxylate reductase	proA,proB,proC,proP,proV,proW,proX,proY,putA,putP	Zamanzadeh-Nasrabadi et al. 2023
Cadaverine synthesis	Decarboxylation of L-lysine	cadA	Zamanzadeh-Nasrabadi et al. 2023
Osmoprotectant system		opuA,opuB,opuC	Zamanzadeh-Nasrabadi et al. 2023
Spermidine/putrescine transport system		patA,potA,potB,potC,potD,potE,potF,potG,potH,potI	Eida et al., 2020
Proline-putrescine metabolism		puuA,puuA,puuB,puuC,puuD,puuD,puuP,puuR	Eida et al., 2020
Other osmoprotectants		mscK,mscL,mscM,mscS,osmY	Eida et al., 2020

### Sheet: PGP_&_Nutrient_acquisition
Category	Product/Role	Gene names	Reference
	Nitrogenase synthesis	nif operon	Zamanzadeh-Nasrabadi et al. 2023
Nitrogen ﬁxation	Putative membrane complex contributing to the transfer of electron to nitrogenase	FixABCX	Zamanzadeh-Nasrabadi et al. 2023
Nitrogen ﬁxation	Nitrogen ﬁxation protein NifU	iscU,ﬁxGS	Zamanzadeh-Nasrabadi et al. 2023
Ammonia production	Urease accessory proteins	UreF,UreG,ureE,ureD	Zamanzadeh-Nasrabadi et al. 2023
Mineral phosphate solubilization		Pqq operon	Zamanzadeh-Nasrabadi et al. 2023
Mineral phosphate solubilization	Glucose dehydrogenase/GA synthesis	Gcd,ghrB,TC.GNTP	Zamanzadeh-Nasrabadi et al. 2023
Mineral phosphate solubilization	Oxidase glucose to gluconolactone/GA synthesis	YliI, ghrB	Zamanzadeh-Nasrabadi et al. 2023
Organic phosphate	C-P lyase/catalyzing organic phosphate solubilization	phn operon	Zamanzadeh-Nasrabadi et al. 2023
Organic phosphate	Alkaline phosphatase	phoA,phoD,phoB	Zamanzadeh-Nasrabadi et al. 2023
	Phosphate transport, binding proteins, sensing, signal transduction	phoU,pstB,pstA,pstC,pstS,pit,phoH,phoH,phoR	Zamanzadeh-Nasrabadi et al. 2023
Organic phosphate	phytase, exopolyphosphatase, pyrophosphatase, polyphosphate kinase, phosphonoacetate hydrolase, protein phosphatase, exopolyphosphatases	phyC,ppx,ppa,ppk,alpl,cheZ,ppx,gppA	Zamanzadeh-Nasrabadi et al. 2023
Sulphur acquisition	Sulfate reduction pathway, and sulfate transport	cysP,cysT,cysW,cysA,cysD,cysN,cysC,cysQ,cysH,cysU,ylnA,sulP	Zamanzadeh-Nasrabadi et al. 2023
Sulphur acquisition	Sulfonate transport and degradation genes	SsuABCD	Zamanzadeh-Nasrabadi et al. 2023
Sulphur acquisition	sulfate transport	tusA,tusB	Jiang et al., 2023
Sulphur acquisition	Taurine transport	tauABCD	Zamanzadeh-Nasrabadi et al. 2023
Sulphur acquisition	metabolism of thiosulfate	glpE	Zamanzadeh-Nasrabadi et al. 2023
Sulphur acquisition	metabolism degradation of sulfones and alkanesulfonates	sfnG	Zamanzadeh-Nasrabadi et al. 2023
Nitrogen fixation genes		nifH, fixJ, iorA, iorAB	Adedayo et al. 2023
	Sulfur metabolism genes	cspB	Adedayo et al. 2023
Phosphate solubilization	phnCDEP, phoABHLU, pstABCSH, and ugpABE	ugpA,ugpB,ugpE	Jiang et al., 2023

### Sheet: Plant_Hormone_&_VOCs_production
Category	Associated mechanism	Product/Role	Genes	References
Plant Hormones	ACC deaminase		acdS,dcyD,cuyA,mtaD	Zamanzadeh-Nasrabadi et al. 2023
	Homologs of ACC deaminase	L-threonine dehydratase, diaminopropionate ammonia-lyase	tdcB,ygeX	Zamanzadeh-Nasrabadi et al. 2023
	IAA production	Indole-3-acetic acid (IAA) and Indole production	ipdC,trpA,trpB,trpCF,trpGD,trpE,aldB,aldA,aspC,tnaA,acrE,acrF	Zamanzadeh-Nasrabadi et al. 2023
		Aminotransferase, pyruvate decarboxylase and numerous phenolic acid decarboxylase	patB,yclB	Zamanzadeh-Nasrabadi et al. 2023
		tryptophan-2-monooxygenase	IaaM	Zamanzadeh-Nasrabadi et al. 2023
		IAM hydrolase	IaaH	Zamanzadeh-Nasrabadi et al. 2023
		Aldehyde dehydrogenase (indole-3-pyruvic acid (IPyA) pathway)	aldHT	Zamanzadeh-Nasrabadi et al. 2023
		amidase (IAM pathway)	yafV	Zamanzadeh-Nasrabadi et al. 2023
		indole pyruvate ferredoxin oxidoreductase (IPyA)	dhaS	Zamanzadeh-Nasrabadi et al. 2023
		Indole-3-acetonitrile (IAN)	nthA,nthB	Zamanzadeh-Nasrabadi et al. 2023
		Amidase (IAM pathway)/indole-3-pyruvate	amiE	Zamanzadeh-Nasrabadi et al. 2023
		Monooxygenase (IPyA pathway)	YUC9	Zamanzadeh-Nasrabadi et al. 2023
		Tryptophan biosynthetic pathway	trpABCDESRG	Zamanzadeh-Nasrabadi et al. 2023
			iacA,iacB,iacC,iacD,iacE,iacF,iacG,iacH,iacI,iacR	De Vrieze et al., 2020
	GABA catabolism		GabD,gabD,gabT	De Vrieze et al., 2020
	Cytokinin synthesis		miaA,miaB,miaE,yvdD	Zamanzadeh-Nasrabadi et al. 2023
Volatile Organic Compound (VOCs)	Acetoin and 2,3-Butanediol metabolism		alsD,budD,ilvN,ydjL	De Vrieze et al., 2020
			butA,budC,ilvH	Eida et al. 2020
			acoAΒCRX	De Vrieze et al., 2020
	Hydrogen sulfide (H2S)		cysJ,cysI,cysH,cysD,cysN,cysC,CTH,CBS	Eida et al. 2020
	4-hydroxybenzoate (PBH)		ubiC	Eida et al. 2020
	Methanethiol isoprene-related gene cluster	metABCEGINKQXY		Eida et al. 2020
				Jiang et al., 2023

### Sheet: Colonization
Product/Role	Genes	References
Biofilm formation and quorum sensing	wecB,wecA,oxyR,cysE,hcp,yhjH,tqsA,ftsY,livK,livH,livM,livG,livF,glgC,glgA,glgP,glgP,envZ, ompR	Eida et al. 2020
	zur,hfq,cpdA,gcvA,barA,rpoS,csrA,luxS,SRP54,aroF,lepB,glrK,glrR,gcvR,PTS-Glc-EIIA,rcsC,rcsB,rcsD	Eida et al. 2020
	mlrA,yegE,rfbF,yedQ,rcsA,sdiA,uvrY,adrB,ycgR,oppA,oppB,oppC,oppD,oppF,trpE,ribA,rpfF,gmr,oppA,ABC.PE.S,ABC.PE.P1	Eida et al. 2020
	ABC.PE.P,TC.BAT2,ABC.SP.P,ABC.SP.P1,ABC.SP.A,ABC.SP.S,ABC.PE.S,ABC.PE.P,ABC.PE.P1,ABC.PE.A1,aroF,bhsA,ptsG,bssS,oppA,aroF,kdpE,ribD,yajC,TC.BAT2,TC.BAT2	Eida et al. 2020
	rseP,dksA,arcA,ptsG,tabA,secG,rpoN,arcB,fis,mucR,secE,cyaA,wecF,ycgZ,ymgA,ariR	Eida et al. 2020
Rhizosphere colonization	xerD,xerC	Eida et al. 2020
Twitching motility and type IV pili	hofM,hofN,hofO,hofQ,pilT,ppdA,ppdB,ppdC,ppdD,hofB,hofC	Eida et al. 2020
	cpaA,pilA,pilC,pilD,pilT,fliN	De Vrieze et al., 2020
Type I fimbriae	fimD,fimC,fimD,fimD,fimA,fimD,fimG	De Vrieze et al., 2020
Cellulose biosynthesis	bcsA,bcsB,bcsZ,bcsC,bcsA	De Vrieze et al., 2020
Colanic acid biosynthesis	wza,wzb,wzc,wcaA,wcaB,wcaC,wcaD,wcaE,wcaF,gmd,fcl,wcaH,wcaI,manC,manB,wcaJ,wzxC,wcaK,wcaL,wcaM,mcbR	De Vrieze et al., 2020
Lipopolysaccharide biosynthesis	waaE,waaA,waaG,waaQ,waaC,waaF,waaD,waaL,eptB,gmhC, hldE,lapE,lapB,lapC,lpxM,kdsA	De Vrieze et al., 2020
Lap	lapA,gtrB,lpxL,kdsB,lpxK,lpxH,lpcA,lpxB,lpxA,lpxD,lpxC,kdsD,kdsC	De Vrieze et al., 2020
Hexuronate catabolism and transport	kdgK,kdgR,kdgK,kdgT,kduI,kdgM,ogl,kduD,ogl,togB,togA,togN,togM,uxuB,uxuA	Eida et al. 2020
	eda,kdgR,exuT,uxuB,uxaB,kduD,exuT,uxaA,uxaC,exuT,exuR	Eida et al. 2020
Isoprenoid pathway and Carotenoid biosynthesis	crtZ,crtB,crtI,crtY,crtX,idi,crtE,atoB,ispD,ispF,ispE,ispA,dxs,uppS,dxr,ispH,ispB	Eida et al. 2020
Alginate	alg44, alg8, algABCDEFHIJKLUX	De Vrieze et al., 2020
Hemagglutinin	hecA	De Vrieze et al., 2020
Psl Polysaccharide	pslACDEFGHIJK	De Vrieze et al., 2020

### Sheet: Antioxidants
Product/Role	Genes	References
Antioxidants	cpo,gstB,cybB,cpo,yncG,yghU,yfcG,BPO-A2,pdxH,PNPO,gpx,osmC,ohr,sod,sodA1,Sod1,SOD2,sodB,yojM	Zamanzadeh-Nasrabadi et al. 2023
Resistance to oxidative stress	acrA,acrB,ahpC,ahpD,ahpF,BCP,fur,ggt,gor,gpx,btuE,bsaA,grxA,grxB,grxC,grxD,gshA,gshB	Eida et al. 2020
	gsiA,gsiB,gsiC,gsiD,GST,hmp,katE,catB,srpA,katG,norR,norV,norW,nsrR,oxyR,rpoS,SOD1,SOD2,soxR,soxS,tpx,yfeX	Eida et al. 2020

### Sheet: Secretion
Product/Role	Genes	References
Sec-SRP	yidC,secB,secY,ftsY,secY,SRP54,secF,secD,yajC,secM,secG,secE	Eida et al. 2020
Tat (Twin arginine translocation)	tatE,tatC,tatB,tatA	Eida et al. 2020
Bacillus secretion ystem	cssR,cssS,htrA,htrB,sipS,sipT,yrbF	Harwood et al. 2008

### Sheet: Chemotaxis_&_Flagella
Product/Role	Genes	References
Chemotaxis	mcp,fimD,dppA,hofM,hofN,hofO,hofQ,malE,tsr,tsr,tar,pilT,syd,motA,motB,cheA,cheW,fimC	Eida et al. 2020
	fimD,tar,cheR,cheB,cheY,cheZ,ycgR,trg,tsr,tfoX,glgS,cheV,fimD,tfoX,fimA,fimD,fimG	Eida et al. 2020
	dppA,hofB,hofC,tsr,tar,aer,tar,mcp	Eida et al. 2020
Flagellar biosynthesis and assembly	fliR,fliQ,fliP,fliOZ,fliNY,fliM,fliL,fliK,fliJ,fliI,fliH,fliG,fliF,fliE,fliT,fliS,fliD,fliC,fliA,fliZ,fliY	Eida et al. 2020
	flhD,flhC,flhB,flhA,flhE,flgL,flgK,flgJ,flgI,flgH,flgG,flgF,flgE,flgD,flgC,flgB,flgA,flgM,flgN,fliC	Eida et al. 2020
