## Supplementary Material 8 for "Unravelling the genomic and functional arsenal of *Bacilli* endophytes from plants with different lifestyles"

### Sheet: Supplementary Material 8
Supplementary Material 5. OrthoFinder statistics per isolate
Isolates	SRL152	SRL163	SRL179	SRL215	SRL218	SRL221	SRL224	SRL244	SRL266	SRL335	SRL337	SRL340	SRL342	SRL368	SRL369	SRL374	SRL379	SRL389	SRL398	SRL543	SRL544	SRL571	SRL656	SRL658	SRL662
Number of genes	5460	3775	4813	6012	6011	3779	6011	3777	5448	5323	4563	5692	6502	6839	5018	3775	3777	5426	6503	4921	4512	3856	4196	4196	4200
Number of genes in orthogroups	5197	3773	4406	6012	6011	3776	6010	3774	5361	5025	4135	5391	6501	5997	4831	3773	3775	5361	6502	4733	4204	3605	4194	4194	4195
Number of unassigned genes	263	2	407	0	0	3	1	3	87	298	428	301	1	842	187	2	2	65	1	188	308	251	2	2	5
Percentage of genes in orthogroups	95.2	99.9	91.5	100	100	99.9	100	99.9	98.4	94.4	90.6	94.7	100	87.7	96.3	99.9	99.9	98.8	100	96.2	93.2	93.5	100	100	99.9
Percentage of unassigned genes	4.8	0.1	8.5	0	0	0.1	0	0.1	1.6	5.6	9.4	5.3	0	12.3	3.7	0.1	0.1	1.2	0	3.8	6.8	6.5	0	0	0.1
Number of orthogroups per isolate	4255	3416	3584	5078	5079	3419	5078	3417	4442	4064	3494	4323	5345	4693	4165	3417	3417	4455	5345	4080	3588	3195	3741	3741	3742
Percentage of total orthogroups present per isolate	35	28.1	29.5	41.8	41.8	28.1	41.8	28.1	36.5	33.4	28.7	35.5	43.9	38.6	34.2	28.1	28.1	36.6	43.9	33.5	29.5	26.3	30.8	30.8	30.8
Number of isolate-specific orthogroups	6	0	48	0	0	0	0	0	1	11	27	17	1	105	5	0	0	2	1	8	12	9	0	0	0
Number of genes in isolate-specific orthogroups	13	0	113	0	0	0	0	0	2	24	104	36	5	293	16	0	0	4	5	18	28	20	0	0	0
Percentage of genes in isolate-specific orthogroups	0.2	0	2.3	0	0	0	0	0	0	0.5	2.3	0.6	0.1	4.3	0.3	0	0	0.1	0.1	0.4	0.6	0.5	0	0	0
