## Supplementary Material 9 for "Unravelling the genomic and functional arsenal of *Bacilli* endophytes from plants with different lifestyles"

### Sheet: README
Tab	Description
BGC_total_counts_per_isolate	Summaries of total counts of biosynthetic gene cluster (BGC) types, the number of BGCs with different similarity confidence levels to known BGCs, and the distribution of major BGC classes (terpenes, NRPS, PKS, RiPPs, NRPS–PKS hybrids, NRPS–other hybrids, NI-siderophores, and others) per isolate.
BGC_type_count_per_isolate	Detailed list of each BGC type per isolate with its similarity confidence to known BGCs.
All_BGCs_count	Counts and percentages of all the BGCs and BGC classes identified by antiSMASH.
High_Similarity_BGCs_count	Counts and percentages of the BGCs and BGC classes with high similarity confidence to known BGCs based on antiSMASH.
Medium_Similarity_BGCs_count	Counts and percentages of the BGCs and BGC classes with medium similarity confidence to known BGCs based on antiSMASH.
Low_Similarity_BGCs_count	Counts and percentages of the BGCs and BGC classes with low similarity confidence to known BGCs based on antiSMASH.
Undefined_Similarity_BGCs_count	Counts and percentages of the BGCs and BGC classes with undefined similarity confidence to known BGCs based on antiSMASH.

### Sheet: BGC_total_counts_per_isolate
IsolateID	Species name	Total antiSMASH regions	Low Similarity	Medium Similarity	High Similarity	Undefined Similarity	Terpene	Others	NRPS	PKS	RiPPs	NRPS-other hybrids	NI-siderophore	NRPS-PKS hybrids
SRL152	Peribacillus frigoritolerans	10	1	1	2	6	3	2	1	1	1	1	1	0
SRL163	Bacillus velezensis	16	0	0	8	8	3	4	2	4	0	2	0	1
SRL179	Neobacillus jeddahensis	8	1	0	0	7	4	2	0	1	1	0	0	0
SRL215	Bacillus thuringiensis	17	3	0	3	11	2	2	5	0	4	2	1	1
SRL218	Bacillus thuringiensis	17	3	0	3	11	2	2	5	0	4	2	1	1
SRL221	Bacillus velezensis	16	0	0	8	8	3	4	2	4	0	2	0	1
SRL224	Bacillus thuringiensis	17	3	0	3	11	2	2	5	0	4	2	1	1
SRL244	Bacillus velezensis	16	0	0	8	8	3	4	2	4	0	2	0	1
SRL266	Peribacillus frigoritolerans	10	1	1	3	5	3	2	1	1	1	1	1	0
SRL335	Cytobacillus oceanisediminis	6	0	0	0	6	3	0	0	1	1	0	1	0
SRL337	Bacillus salacetis	4	0	0	0	4	2	0	0	1	1	0	0	0
SRL340	Peribacillus frigoritolerans	10	1	1	1	7	3	3	0	1	2	0	1	0
SRL342	Paenibacillus sp001955855	15	5	0	3	7	3	4	2	2	0	0	1	3
SRL368	Bacillus thuringiensis	17	3	1	2	11	2	3	3	1	4	3	1	0
SRL369	Bacillus infantis	7	1	0	0	6	6	0	0	1	0	0	0	0
SRL374	Bacillus velezensis	16	0	0	8	8	3	4	2	4	0	2	0	1
SRL379	Bacillus velezensis	16	0	0	8	8	3	4	2	4	0	2	0	1
SRL389	Peribacillus frigoritolerans	10	1	1	3	5	3	2	1	1	1	1	1	0
SRL398	Paenibacillus sp001955855	15	5	0	3	7	3	4	2	2	0	0	1	3
SRL543	Bacillus infantis	7	1	0	0	6	6	0	0	1	0	0	0	0
SRL544	Rossellomorea haikouensis	6	1	1	0	4	1	0	0	1	2	1	1	0
SRL571	Bacillus altitudinis	13	0	2	3	8	2	5	1	1	3	1	0	0
SRL656	Bacillus paralicheniformis	13	0	2	4	7	3	2	2	1	2	2	1	0
SRL658	Bacillus paralicheniformis	13	0	2	4	7	3	2	2	1	2	2	1	0
SRL662	Bacillus paralicheniformis	17	3	4	2	8	3	2	6	1	2	2	1	0
Total		312	33	16	79	184	74	59	46	39	35	30	15	14
		Percent of total	10.58	5.13	25.32	58.97	23.72	18.91	14.74	12.5	11.22	9.62	4.81	4.49

### Sheet: BGC_type_count_per_isolate
IsolateID	Species	BGC_Type	BGC_Count	Similarity
SRL152	Peribacillus frigoritolerans	azole-containing-RiPP	1	Undefined
SRL152	Peribacillus frigoritolerans	NI-siderophore	1	Medium
SRL152	Peribacillus frigoritolerans	lassopeptide	1	High
SRL152	Peribacillus frigoritolerans	terpene-precursor	1	Undefined
SRL152	Peribacillus frigoritolerans	terpene	1	Undefined
SRL152	Peribacillus frigoritolerans	terpene	1	Undefined
SRL152	Peribacillus frigoritolerans	betalactone	1	Low
SRL152	Peribacillus frigoritolerans	NRPS	1	Undefined
SRL152	Peribacillus frigoritolerans	T3PKS	1	Undefined
SRL152	Peribacillus frigoritolerans	NRPS.betalactone	1	High
SRL163	Bacillus velezensis	terpene-precursor	1	Undefined
SRL163	Bacillus velezensis	terpene	1	Undefined
SRL163	Bacillus velezensis	terpene	1	Undefined
SRL163	Bacillus velezensis	NRPS.NRPS-like.T3PKS.transAT-PKS	1	High
SRL163	Bacillus velezensis	NRP-metallophore.NRPS.RiPP-like.terpene-precursor	1	High
SRL163	Bacillus velezensis	NRPS	1	High
SRL163	Bacillus velezensis	NRPS	1	Undefined
SRL163	Bacillus velezensis	T3PKS	1	Undefined
SRL163	Bacillus velezensis	lanthipeptide-class-i	1	Undefined
SRL163	Bacillus velezensis	lanthipeptide-class-ii	1	High
SRL163	Bacillus velezensis	NRPS.betalactone	1	High
SRL163	Bacillus velezensis	other	1	High
SRL163	Bacillus velezensis	transAT-PKS	1	High
SRL163	Bacillus velezensis	transAT-PKS	1	High
SRL163	Bacillus velezensis	PKS-like	1	Undefined
SRL163	Bacillus velezensis	phosphonate	1	Undefined
SRL179	Neobacillus jeddahensis	azole-containing-RiPP	1	Undefined
SRL179	Neobacillus jeddahensis	terpene-precursor	1	Undefined
SRL179	Neobacillus jeddahensis	terpene-precursor	1	Undefined
SRL179	Neobacillus jeddahensis	terpene	1	Undefined
SRL179	Neobacillus jeddahensis	terpene	1	Undefined
SRL179	Neobacillus jeddahensis	betalactone	1	Low
SRL179	Neobacillus jeddahensis	T3PKS	1	Undefined
SRL179	Neobacillus jeddahensis	phosphonate	1	Undefined
SRL215	Bacillus thuringiensis	azole-containing-RiPP	1	Undefined
SRL215	Bacillus thuringiensis	NI-siderophore	1	High
SRL215	Bacillus thuringiensis	terpene-precursor	1	Undefined
SRL215	Bacillus thuringiensis	terpene	1	Low
SRL215	Bacillus thuringiensis	RiPP-like	1	Undefined
SRL215	Bacillus thuringiensis	RiPP-like	1	Undefined
SRL215	Bacillus thuringiensis	RiPP-like	1	Undefined
SRL215	Bacillus thuringiensis	betalactone	1	Low
SRL215	Bacillus thuringiensis	NRP-metallophore.NRPS	1	High
SRL215	Bacillus thuringiensis	NRPS.RRE-containing	1	Undefined
SRL215	Bacillus thuringiensis	NRPS	1	Undefined
SRL215	Bacillus thuringiensis	NRPS	1	Undefined
SRL215	Bacillus thuringiensis	NRPS	1	Undefined
SRL215	Bacillus thuringiensis	NRPS	1	Undefined
SRL215	Bacillus thuringiensis	lanthipeptide-class-i	1	Low
SRL215	Bacillus thuringiensis	NRPS-like	1	Undefined
SRL215	Bacillus thuringiensis	NRPS.T1PKS.lanthipeptide-class-ii	1	High
SRL218	Bacillus thuringiensis	azole-containing-RiPP	1	Undefined
SRL218	Bacillus thuringiensis	NI-siderophore	1	High
SRL218	Bacillus thuringiensis	terpene-precursor	1	Undefined
SRL218	Bacillus thuringiensis	terpene	1	Low
SRL218	Bacillus thuringiensis	RiPP-like	1	Undefined
SRL218	Bacillus thuringiensis	RiPP-like	1	Undefined
SRL218	Bacillus thuringiensis	RiPP-like	1	Undefined
SRL218	Bacillus thuringiensis	betalactone	1	Low
SRL218	Bacillus thuringiensis	NRP-metallophore.NRPS	1	High
SRL218	Bacillus thuringiensis	NRPS.RRE-containing	1	Undefined
SRL218	Bacillus thuringiensis	NRPS	1	Undefined
SRL218	Bacillus thuringiensis	NRPS	1	Undefined
SRL218	Bacillus thuringiensis	NRPS	1	Undefined
SRL218	Bacillus thuringiensis	NRPS	1	Undefined
SRL218	Bacillus thuringiensis	lanthipeptide-class-i	1	Low
SRL218	Bacillus thuringiensis	NRPS-like	1	Undefined
SRL218	Bacillus thuringiensis	NRPS.T1PKS.lanthipeptide-class-ii	1	High
SRL221	Bacillus velezensis	terpene-precursor	1	Undefined
SRL221	Bacillus velezensis	terpene	1	Undefined
SRL221	Bacillus velezensis	terpene	1	Undefined
SRL221	Bacillus velezensis	NRPS.NRPS-like.T3PKS.transAT-PKS	1	High
SRL221	Bacillus velezensis	NRP-metallophore.NRPS.RiPP-like.terpene-precursor	1	High
SRL221	Bacillus velezensis	NRPS	1	Undefined
SRL221	Bacillus velezensis	NRPS	1	High
SRL221	Bacillus velezensis	T3PKS	1	Undefined
SRL221	Bacillus velezensis	lanthipeptide-class-i	1	Undefined
SRL221	Bacillus velezensis	lanthipeptide-class-ii	1	High
SRL221	Bacillus velezensis	NRPS.betalactone	1	High
SRL221	Bacillus velezensis	other	1	High
SRL221	Bacillus velezensis	transAT-PKS	1	High
SRL221	Bacillus velezensis	transAT-PKS	1	High
SRL221	Bacillus velezensis	PKS-like	1	Undefined
SRL221	Bacillus velezensis	phosphonate	1	Undefined
SRL224	Bacillus thuringiensis	azole-containing-RiPP	1	Undefined
SRL224	Bacillus thuringiensis	NI-siderophore	1	High
SRL224	Bacillus thuringiensis	terpene-precursor	1	Undefined
SRL224	Bacillus thuringiensis	terpene	1	Low
SRL224	Bacillus thuringiensis	RiPP-like	1	Undefined
SRL224	Bacillus thuringiensis	RiPP-like	1	Undefined
SRL224	Bacillus thuringiensis	RiPP-like	1	Undefined
SRL224	Bacillus thuringiensis	betalactone	1	Low
SRL224	Bacillus thuringiensis	NRP-metallophore.NRPS	1	High
SRL224	Bacillus thuringiensis	NRPS.RRE-containing	1	Undefined
SRL224	Bacillus thuringiensis	NRPS	1	Undefined
SRL224	Bacillus thuringiensis	NRPS	1	Undefined
SRL224	Bacillus thuringiensis	NRPS	1	Undefined
SRL224	Bacillus thuringiensis	NRPS	1	Undefined
SRL224	Bacillus thuringiensis	lanthipeptide-class-i	1	Low
SRL224	Bacillus thuringiensis	NRPS-like	1	Undefined
SRL224	Bacillus thuringiensis	NRPS.T1PKS.lanthipeptide-class-ii	1	High
SRL244	Bacillus velezensis	terpene-precursor	1	Undefined
SRL244	Bacillus velezensis	terpene	1	Undefined
SRL244	Bacillus velezensis	terpene	1	Undefined
SRL244	Bacillus velezensis	NRPS.NRPS-like.T3PKS.transAT-PKS	1	High
SRL244	Bacillus velezensis	NRP-metallophore.NRPS.RiPP-like.terpene-precursor	1	High
SRL244	Bacillus velezensis	NRPS	1	Undefined
SRL244	Bacillus velezensis	NRPS	1	High
SRL244	Bacillus velezensis	T3PKS	1	Undefined
SRL244	Bacillus velezensis	lanthipeptide-class-i	1	Undefined
SRL244	Bacillus velezensis	lanthipeptide-class-ii	1	High
SRL244	Bacillus velezensis	NRPS.betalactone	1	High
SRL244	Bacillus velezensis	other	1	High
SRL244	Bacillus velezensis	transAT-PKS	1	High
SRL244	Bacillus velezensis	transAT-PKS	1	High
SRL244	Bacillus velezensis	PKS-like	1	Undefined
SRL244	Bacillus velezensis	phosphonate	1	Undefined
SRL266	Peribacillus frigoritolerans	azole-containing-RiPP	1	Undefined
SRL266	Peribacillus frigoritolerans	NI-siderophore	1	Medium
SRL266	Peribacillus frigoritolerans	lassopeptide	1	High
SRL266	Peribacillus frigoritolerans	terpene-precursor	1	Undefined
SRL266	Peribacillus frigoritolerans	terpene	1	Undefined
SRL266	Peribacillus frigoritolerans	terpene	1	Undefined
SRL266	Peribacillus frigoritolerans	betalactone	1	Low
SRL266	Peribacillus frigoritolerans	NRP-metallophore.NRPS	1	High
SRL266	Peribacillus frigoritolerans	NRPS	1	High
SRL266	Peribacillus frigoritolerans	T3PKS	1	Undefined
SRL335	Cytobacillus oceanisediminis	azole-containing-RiPP	1	Undefined
SRL335	Cytobacillus oceanisediminis	NI-siderophore	1	Undefined
SRL335	Cytobacillus oceanisediminis	terpene-precursor	1	Undefined
SRL335	Cytobacillus oceanisediminis	terpene	1	Undefined
SRL335	Cytobacillus oceanisediminis	terpene	1	Undefined
SRL335	Cytobacillus oceanisediminis	T3PKS	1	Undefined
SRL337	Bacillus salacetis	azole-containing-RiPP	1	Undefined
SRL337	Bacillus salacetis	terpene-precursor	1	Undefined
SRL337	Bacillus salacetis	terpene	1	Undefined
SRL337	Bacillus salacetis	T3PKS	1	Undefined
SRL340	Peribacillus frigoritolerans	azole-containing-RiPP	1	Undefined
SRL340	Peribacillus frigoritolerans	NI-siderophore	1	Medium
SRL340	Peribacillus frigoritolerans	lassopeptide	1	High
SRL340	Peribacillus frigoritolerans	terpene-precursor	1	Undefined
SRL340	Peribacillus frigoritolerans	terpene	1	Undefined
SRL340	Peribacillus frigoritolerans	terpene	1	Undefined
SRL340	Peribacillus frigoritolerans	RiPP-like	1	Undefined
SRL340	Peribacillus frigoritolerans	betalactone	1	Undefined
SRL340	Peribacillus frigoritolerans	betalactone	1	Low
SRL340	Peribacillus frigoritolerans	T3PKS	1	Undefined
SRL342	Paenibacillus sp001955855	NI-siderophore	1	Low
SRL342	Paenibacillus sp001955855	lassopeptide	1	Low
SRL342	Paenibacillus sp001955855	terpene-precursor	1	Low
SRL342	Paenibacillus sp001955855	terpene-precursor	1	Undefined
SRL342	Paenibacillus sp001955855	terpene	1	Undefined
SRL342	Paenibacillus sp001955855	NRPS	1	Low
SRL342	Paenibacillus sp001955855	T3PKS	1	Undefined
SRL342	Paenibacillus sp001955855	T3PKS	1	Undefined
SRL342	Paenibacillus sp001955855	opine-like-metallophore	1	High
SRL342	Paenibacillus sp001955855	cyclic-lactone-autoinducer	1	Undefined
SRL342	Paenibacillus sp001955855	NRPS.T1PKS.transAT-PKS	1	Low
SRL342	Paenibacillus sp001955855	NRPS.transAT-PKS	1	High
SRL342	Paenibacillus sp001955855	NRPS.transAT-PKS	1	High
SRL342	Paenibacillus sp001955855	NRPS-like	1	Undefined
SRL342	Paenibacillus sp001955855	proteusin	1	Undefined
SRL368	Bacillus thuringiensis	azole-containing-RiPP	1	Undefined
SRL368	Bacillus thuringiensis	NI-siderophore	1	High
SRL368	Bacillus thuringiensis	terpene-precursor	1	Low
SRL368	Bacillus thuringiensis	terpene	1	Undefined
SRL368	Bacillus thuringiensis	RiPP-like	1	Undefined
SRL368	Bacillus thuringiensis	RiPP-like	1	Undefined
SRL368	Bacillus thuringiensis	RiPP-like	1	Low
SRL368	Bacillus thuringiensis	betalactone	1	Low
SRL368	Bacillus thuringiensis	CDPS.NRPS	1	Medium
SRL368	Bacillus thuringiensis	HR-T2PKS	1	Undefined
SRL368	Bacillus thuringiensis	NRP-metallophore.NRPS	1	High
SRL368	Bacillus thuringiensis	NRPS.RRE-containing	1	Undefined
SRL368	Bacillus thuringiensis	NRPS	1	Undefined
SRL368	Bacillus thuringiensis	NRPS	1	Undefined
SRL368	Bacillus thuringiensis	NRPS-like	1	Undefined
SRL368	Bacillus thuringiensis	ranthipeptide	1	Undefined
SRL368	Bacillus thuringiensis	lanthipeptide-class-iii	1	Undefined
SRL369	Bacillus infantis	terpene-precursor	1	Undefined
SRL369	Bacillus infantis	terpene-precursor	1	Undefined
SRL369	Bacillus infantis	terpene	1	Low
SRL369	Bacillus infantis	terpene	1	Undefined
SRL369	Bacillus infantis	terpene	1	Undefined
SRL369	Bacillus infantis	terpene	1	Undefined
SRL369	Bacillus infantis	T3PKS	1	Undefined
SRL374	Bacillus velezensis	terpene-precursor	1	Undefined
SRL374	Bacillus velezensis	terpene	1	Undefined
SRL374	Bacillus velezensis	terpene	1	Undefined
SRL374	Bacillus velezensis	NRPS.NRPS-like.T3PKS.transAT-PKS	1	High
SRL374	Bacillus velezensis	NRP-metallophore.NRPS.RiPP-like.terpene-precursor	1	High
SRL374	Bacillus velezensis	NRPS	1	Undefined
SRL374	Bacillus velezensis	NRPS	1	High
SRL374	Bacillus velezensis	T3PKS	1	Undefined
SRL374	Bacillus velezensis	lanthipeptide-class-i	1	Undefined
SRL374	Bacillus velezensis	lanthipeptide-class-ii	1	High
SRL374	Bacillus velezensis	NRPS.betalactone	1	High
SRL374	Bacillus velezensis	other	1	High
SRL374	Bacillus velezensis	transAT-PKS	1	High
SRL374	Bacillus velezensis	transAT-PKS	1	High
SRL374	Bacillus velezensis	PKS-like	1	Undefined
SRL374	Bacillus velezensis	phosphonate	1	Undefined
SRL379	Bacillus velezensis	terpene-precursor	1	Undefined
SRL379	Bacillus velezensis	terpene	1	Undefined
SRL379	Bacillus velezensis	terpene	1	Undefined
SRL379	Bacillus velezensis	NRPS.NRPS-like.T3PKS.transAT-PKS	1	High
SRL379	Bacillus velezensis	NRP-metallophore.NRPS.RiPP-like.terpene-precursor	1	High
SRL379	Bacillus velezensis	NRPS	1	Undefined
SRL379	Bacillus velezensis	NRPS	1	High
SRL379	Bacillus velezensis	T3PKS	1	Undefined
SRL379	Bacillus velezensis	lanthipeptide-class-i	1	Undefined
SRL379	Bacillus velezensis	lanthipeptide-class-ii	1	High
SRL379	Bacillus velezensis	NRPS.betalactone	1	High
SRL379	Bacillus velezensis	other	1	High
SRL379	Bacillus velezensis	transAT-PKS	1	High
SRL379	Bacillus velezensis	transAT-PKS	1	High
SRL379	Bacillus velezensis	PKS-like	1	Undefined
SRL379	Bacillus velezensis	phosphonate	1	Undefined
SRL389	Peribacillus frigoritolerans	azole-containing-RiPP	1	Undefined
SRL389	Peribacillus frigoritolerans	NI-siderophore	1	Medium
SRL389	Peribacillus frigoritolerans	lassopeptide	1	High
SRL389	Peribacillus frigoritolerans	terpene-precursor	1	Undefined
SRL389	Peribacillus frigoritolerans	terpene	1	Undefined
SRL389	Peribacillus frigoritolerans	terpene	1	Undefined
SRL389	Peribacillus frigoritolerans	betalactone	1	Low
SRL389	Peribacillus frigoritolerans	NRP-metallophore.NRPS	1	High
SRL389	Peribacillus frigoritolerans	NRPS	1	High
SRL389	Peribacillus frigoritolerans	T3PKS	1	Undefined
SRL398	Paenibacillus sp001955855	NI-siderophore	1	Low
SRL398	Paenibacillus sp001955855	lassopeptide	1	Low
SRL398	Paenibacillus sp001955855	terpene-precursor	1	Undefined
SRL398	Paenibacillus sp001955855	terpene-precursor	1	Undefined
SRL398	Paenibacillus sp001955855	terpene	1	Low
SRL398	Paenibacillus sp001955855	NRPS	1	Low
SRL398	Paenibacillus sp001955855	T3PKS	1	Undefined
SRL398	Paenibacillus sp001955855	T3PKS	1	Undefined
SRL398	Paenibacillus sp001955855	opine-like-metallophore	1	High
SRL398	Paenibacillus sp001955855	cyclic-lactone-autoinducer	1	Undefined
SRL398	Paenibacillus sp001955855	NRPS.T1PKS.transAT-PKS	1	Low
SRL398	Paenibacillus sp001955855	NRPS.transAT-PKS	1	High
SRL398	Paenibacillus sp001955855	NRPS.transAT-PKS	1	High
SRL398	Paenibacillus sp001955855	NRPS-like	1	Undefined
SRL398	Paenibacillus sp001955855	proteusin	1	Undefined
SRL543	Bacillus infantis	terpene-precursor	1	Undefined
SRL543	Bacillus infantis	terpene-precursor	1	Undefined
SRL543	Bacillus infantis	terpene	1	Low
SRL543	Bacillus infantis	terpene	1	Undefined
SRL543	Bacillus infantis	terpene	1	Undefined
SRL543	Bacillus infantis	terpene	1	Undefined
SRL543	Bacillus infantis	T3PKS	1	Undefined
SRL544	Rossellomorea haikouensis	azole-containing-RiPP	1	Undefined
SRL544	Rossellomorea haikouensis	NI-siderophore	1	Medium
SRL544	Rossellomorea haikouensis	terpene-precursor	1	Undefined
SRL544	Rossellomorea haikouensis	RiPP-like	1	Undefined
SRL544	Rossellomorea haikouensis	NRPS.terpene	1	Low
SRL544	Rossellomorea haikouensis	T3PKS	1	Undefined
SRL571	Bacillus altitudinis	terpene-precursor	1	Undefined
SRL571	Bacillus altitudinis	terpene	1	Undefined
SRL571	Bacillus altitudinis	RiPP-like	1	Undefined
SRL571	Bacillus altitudinis	RiPP-like	1	Undefined
SRL571	Bacillus altitudinis	RiPP-like	1	Undefined
SRL571	Bacillus altitudinis	betalactone	1	Undefined
SRL571	Bacillus altitudinis	betalactone	1	Medium
SRL571	Bacillus altitudinis	NRP-metallophore.NRPS	1	High
SRL571	Bacillus altitudinis	NRPS	1	High
SRL571	Bacillus altitudinis	T3PKS	1	Undefined
SRL571	Bacillus altitudinis	RRE-containing	1	Undefined
SRL571	Bacillus altitudinis	NI-siderophore.terpene	1	Medium
SRL571	Bacillus altitudinis	other	1	High
SRL656	Bacillus paralicheniformis	azole-containing-RiPP	1	Undefined
SRL656	Bacillus paralicheniformis	NI-siderophore	1	Medium
SRL656	Bacillus paralicheniformis	lassopeptide	1	Undefined
SRL656	Bacillus paralicheniformis	terpene-precursor	1	Undefined
SRL656	Bacillus paralicheniformis	terpene-precursor	1	Undefined
SRL656	Bacillus paralicheniformis	terpene	1	Undefined
SRL656	Bacillus paralicheniformis	RiPP-like	1	Undefined
SRL656	Bacillus paralicheniformis	NRP-metallophore.NRPS	1	High
SRL656	Bacillus paralicheniformis	NRPS	1	High
SRL656	Bacillus paralicheniformis	NRPS	1	High
SRL656	Bacillus paralicheniformis	T3PKS	1	Undefined
SRL656	Bacillus paralicheniformis	NRPS.betalactone	1	High
SRL656	Bacillus paralicheniformis	CDPS	1	Medium
SRL658	Bacillus paralicheniformis	azole-containing-RiPP	1	Undefined
SRL658	Bacillus paralicheniformis	NI-siderophore	1	Medium
SRL658	Bacillus paralicheniformis	lassopeptide	1	Undefined
SRL658	Bacillus paralicheniformis	terpene-precursor	1	Undefined
SRL658	Bacillus paralicheniformis	terpene-precursor	1	Undefined
SRL658	Bacillus paralicheniformis	terpene	1	Undefined
SRL658	Bacillus paralicheniformis	RiPP-like	1	Undefined
SRL658	Bacillus paralicheniformis	NRP-metallophore.NRPS	1	High
SRL658	Bacillus paralicheniformis	NRPS	1	High
SRL658	Bacillus paralicheniformis	NRPS	1	High
SRL658	Bacillus paralicheniformis	T3PKS	1	Undefined
SRL658	Bacillus paralicheniformis	NRPS.betalactone	1	High
SRL658	Bacillus paralicheniformis	CDPS	1	Medium
SRL662	Bacillus paralicheniformis	azole-containing-RiPP	1	Undefined
SRL662	Bacillus paralicheniformis	NI-siderophore	1	Medium
SRL662	Bacillus paralicheniformis	lassopeptide	1	Undefined
SRL662	Bacillus paralicheniformis	terpene-precursor	1	Undefined
SRL662	Bacillus paralicheniformis	terpene-precursor	1	Undefined
SRL662	Bacillus paralicheniformis	terpene	1	Undefined
SRL662	Bacillus paralicheniformis	RiPP-like	1	Undefined
SRL662	Bacillus paralicheniformis	NRP-metallophore.NRPS	1	High
SRL662	Bacillus paralicheniformis	NRPS	1	Low
SRL662	Bacillus paralicheniformis	NRPS	1	High
SRL662	Bacillus paralicheniformis	NRPS	1	Medium
SRL662	Bacillus paralicheniformis	NRPS	1	Low
SRL662	Bacillus paralicheniformis	NRPS	1	Low
SRL662	Bacillus paralicheniformis	NRPS	1	Undefined
SRL662	Bacillus paralicheniformis	T3PKS	1	Undefined
SRL662	Bacillus paralicheniformis	NRPS.betalactone	1	Medium
SRL662	Bacillus paralicheniformis	CDPS	1	Medium

### Sheet: All_BGCs_count
All BGCs		All BGC classes
BGC_Type	Count	Category	Count	Percentage
terpene	41	terpene	74	23.7179
NRPS	40	others	59	18.9103
terpene-precursor	33	NRPS	46	14.7436
T3PKS	23	PKS	39	12.5
RiPP-like	20	RiPPs	35	11.2179
NI-siderophore	15	NRPS-other hybrids	30	9.61538
azole-containing-RiPP	15	NI-siderophore	15	4.80769
betalactone	12	NRPS-PKS hybrids	14	4.48718
NRP-metallophore.NRPS	10
transAT-PKS	10
NRPS.betalactone	9
lassopeptide	9
lanthipeptide-class-i	8
NRPS-like	6
other	6
phosphonate	6
NRP-metallophore.NRPS.RiPP-like.terpene-precursor	5
NRPS.NRPS-like.T3PKS.transAT-PKS	5
PKS-like	5
lanthipeptide-class-ii	5
NRPS.RRE-containing	4
NRPS.transAT-PKS	4
CDPS	3
NRPS.T1PKS.lanthipeptide-class-ii	3
NRPS.T1PKS.transAT-PKS	2
cyclic-lactone-autoinducer	2
opine-like-metallophore	2
proteusin	2
CDPS.NRPS	1
HR-T2PKS	1
NI-siderophore.terpene	1
NRPS.terpene	1
RRE-containing	1
lanthipeptide-class-iii	1
ranthipeptide	1

### Sheet: High_Similarity_BGCs_count
BGCs of High Similarity		BGC classes of High Similarity
BGC_Type	Count	Category	Count	Percentage
NRPS	13	NRPS-other hybrids	23	29.1139
NRP-metallophore.NRPS	10	others	17	21.519
transAT-PKS	10	NRPS	13	16.4557
NRPS.betalactone	8	NRPS-PKS hybrids	12	15.1899
other	6	PKS	10	12.6582
NRP-metallophore.NRPS.RiPP-like.terpene-precursor	5	NI-siderophore	4	5.06329
NRPS.NRPS-like.T3PKS.transAT-PKS	5
lanthipeptide-class-ii	5
NI-siderophore	4
NRPS.transAT-PKS	4
lassopeptide	4
NRPS.T1PKS.lanthipeptide-class-ii	3
opine-like-metallophore	2

### Sheet: Medium_Similarity_BGCs_count
BGCs of Medium Similarity		BGC classes of Medium Similarity
BGC_Type	Count	Category	Count	Percentage
NI-siderophore	8	NI-siderophore	8	50
CDPS	3	others	5	31.25
CDPS.NRPS	1	NRPS-other hybrids	2	12.5
NI-siderophore.terpene	1	NRPS	1	6.25
NRPS	1
NRPS.betalactone	1
betalactone	1

### Sheet: Low_Similarity_BGCs_count
BGCs of Low Similarity		BGC classes of Low Similarity
BGC_Type	Count	Category	Count	Percentage
betalactone	9	others	14	42.4242
terpene	6	terpene	8	24.2424
NRPS	5	NRPS	5	15.1515
lanthipeptide-class-i	3	NI-siderophore	2	6.06061
NI-siderophore	2	NRPS-PKS hybrids	2	6.06061
NRPS.T1PKS.transAT-PKS	2	NRPS-other hybrids	1	3.0303
lassopeptide	2	RiPPs	1	3.0303
terpene-precursor	2
NRPS.terpene	1
RiPP-like	1

### Sheet: Undefined_Similarity_BGCs_count
BGCs of Undefined Similarity		BGC classes of Undefined Similarity
BGC_Type	Count	Category	Count	Percentage
terpene	35	terpene	66	35.8696
terpene-precursor	31	RiPPs	34	18.4783
T3PKS	23	PKS	29	15.7609
NRPS	21	NRPS	27	14.6739
RiPP-like	19	others	23	12.5
azole-containing-RiPP	15	NRPS-other hybrids	4	2.17391
NRPS-like	6	NI-siderophore	1	0.543478
phosphonate	6
PKS-like	5
lanthipeptide-class-i	5
NRPS.RRE-containing	4
lassopeptide	3
betalactone	2
cyclic-lactone-autoinducer	2
proteusin	2
HR-T2PKS	1
NI-siderophore	1
RRE-containing	1
lanthipeptide-class-iii	1
ranthipeptide	1
